# TulsiPIN: an interologous protein interactome of *Ocimum tenuiflorum*

**DOI:** 10.1101/680025

**Authors:** Vikram Singh, Gagandeep Singh, Vikram Singh

**Affiliations:** Centre for Computational Biology and Bioinformatics, Central University of Himahcal Pradesh, Dharamshala, India

**Keywords:** Interologue, interactome, *Ocimum tenuiflorium*, PPI network, colocalization, functional homogeneity

## Abstract

*Ocimum tenuiflorum*, commonly known as holy basil or tulsi, is globally recognized for its multitude of medicinal properties. However, a comprehensive study revealing the complex interplay among its constituent proteins at subcellular level is still lacking. To bridge this gap, a genome scale interologous protein-protein interaction (PPI) network, TulsiPIN, is developed using 49 template plants. The reported network consists of 13, 660 nodes and 327, 409 binary interactions. A high confidence PPI network consisting of 7, 719 nodes having 95, 532 interactions was inferred using domain-domain interaction information along with interolog based statistics, and its reliability was further assessed using functional homogeneity and protein colocalization. 1, 625 vital proteins are predicted by statistically evaluating this high confidence TulsiPIN with two ensembles of corresponding random networks, each consisting of 10, 000 realizations of Erdős-Rényi and Barabási-Albert models. Topological features of TulsiPIN including small-world, scale-free and modular architecture are inspected and found to resemble with other plant PPI networks. Finally, numerous regulatory proteins like transcription factors, transcription regulators and protein kinases are profiled in TulsiPIN and a sub-network of proteins participating in 10 secondary metabolite biosynthetic pathways is studied. We believe, the methodology developed and insights imparted would be useful in understanding regulatory mechanisms in various plant species.
