## Supplementary Files (1-6) for "TulsiPIN: an interologous protein interactome of *Ocimum tenuiflorum*": S4.xlsx

### Sheet: FHI
Module number	Total number of proteins in the module	Number of proteins with GO assignment	FHI
Module_1	153	110	0.530496
Module_5	122	99	0.284876
Module_3	86	65	0.239898
Module_11	45	31	0.230926
Module_12	41	30	0.24399
Module_28	43	29	0.268868
Module_7	29	22	0.284195
Module_77	27	20	0.474638
Module_44	23	17	0.267081
Module_24	22	15	0.871795
Module_45	18	14	0.236842
Module_8	17	13	0.25641
Module_40	20	12	0.25
Module_98	18	11	0.326923
Module_16	13	11	0.222222
Module_49	12	10	0.241228
Module_94	10	9	0.325
Module_21	9	9	0.25
Module_88	9	9	0.461538
Module_47	17	8	0.430736
Module_15	9	8	0.464821
Module_150	12	7	0.4
Module_57	10	7	0.733333
Module_68	10	6	0.333333
Module_26	6	6	1
Module_38	9	5	0.333333
Module_76	8	5	0.25
Module_18	7	5	0.222222
Module_33	5	5	0.466667
Module_59	5	5	0.6875
Module_71	5	5	0.25
Module_75	20	4	0.5
Module_55	5	4	0.75
Module_73	5	4	1
Module_74	5	4	0.4
Module_51	4	4	0.583333
Module_54	4	4	0.5
Module_62	4	4	0.316667
Module_80	4	4	0.8
Module_83	4	4	0.6
Module_84	4	4	0.4
Module_85	4	4	1
Module_86	4	4	0.6
Module_157	4	4	0.25
Module_17	7	3	0.333333
Module_35	6	3	0.333333
Module_30	5	3	0.333333
Module_32	5	3	0.333333
Module_99	3	3	0.222222
Module_103	3	3	0.333333
Module_106	3	3	0.666667
Module_108	3	3	1
Module_109	3	3	0.333333
Module_110	3	3	0.333333
Module_118	3	3	0.666667
Module_119	3	3	1
Module_137	3	3	0.333333
Module_138	3	3	1
Module_139	3	3	1
Module_141	3	3	0.416667
Module_142	3	3	0.333333
Module_145	3	3	0.555556
Module_31	5	2	0.333333
Module_56	4	2	0.25
Module_152	4	2	1
Module_105	3	2	1
Module_123	3	2	1
Module_124	3	2	0.4
Module_127	3	2	0.333333
Module_130	3	2	1
Module_136	3	2	1

### Sheet: CSI
Module number	Number of proteins in the module	Most enriched subcellular location	CSI
Module_56	4	Cytoplasm	1
Module_66	8	Cytoplasm	1
Module_102	3	Nucleus	1
Module_112	3	Nucleus	1
Module_121	3	Cytoplasm	1
Module_123	3	Cytoplasm	1
Module_137	3	Endoplasmic_reticulum	1
Module_139	3	Extracellular	1
Module_140	3	Plastid	1
Module_144	3	Plastid	1
Module_153	4	Cytoplasm	1
Module_17	7	Cytoplasm	0.857143
Module_46	13	Cytoplasm	0.846154
Module_24	22	Cytoplasm	0.818182
Module_29	5	Cytoplasm	0.8
Module_55	5	Cytoplasm	0.8
Module_74	5	Cell_membrane	0.8
Module_97	14	Cytoplasm	0.785714
Module_21	9	Cytoplasm	0.777778
Module_49	12	Cytoplasm	0.75
Module_51	4	Cytoplasm	0.75
Module_63	4	Cytoplasm	0.75
Module_80	4	Cytoplasm	0.75
Module_84	4	Plastid	0.75
Module_85	4	Cytoplasm	0.75
Module_151	4	Lysosome/Vacuole	0.75
Module_89	17	Cytoplasm	0.705882
Module_40	20	Cytoplasm	0.7
Module_68	10	Plastid	0.7
Module_14	9	Endoplasmic_reticulum	0.666667
Module_42	6	Plastid	0.666667
Module_72	9	Golgi_apparatus	0.666667
Module_90	6	Cytoplasm	0.666667
Module_91	6	Nucleus	0.666667
Module_99	3	Nucleus	0.666667
Module_100	3	Mitochondrion	0.666667
Module_104	3	Plastid	0.666667
Module_106	3	Extracellular	0.666667
Module_107	3	Mitochondrion	0.666667
Module_109	3	Cytoplasm	0.666667
Module_110	3	Cytoplasm	0.666667
Module_111	3	Nucleus	0.666667
Module_115	3	Plastid	0.666667
Module_117	3	Plastid	0.666667
Module_118	3	Plastid	0.666667
Module_119	3	Nucleus	0.666667
Module_120	3	Cytoplasm	0.666667
Module_124	3	Endoplasmic_reticulum	0.666667
Module_125	3	Cytoplasm	0.666667
Module_126	3	Cytoplasm	0.666667
Module_127	3	Cytoplasm	0.666667
Module_128	3	Nucleus	0.666667
Module_134	3	Cytoplasm	0.666667
Module_136	3	Cell_membrane	0.666667
Module_142	3	Cell_membrane	0.666667
Module_143	3	Golgi_apparatus	0.666667
Module_145	3	Plastid	0.666667
Module_47	17	Cytoplasm	0.647059
Module_52	17	Plastid	0.647059
Module_25	11	Endoplasmic_reticulum	0.636364
Module_43	22	Cytoplasm	0.636364
Module_53	8	Nucleus	0.625
Module_3	86	Cytoplasm	0.616279
Module_64	13	Plastid	0.615385
Module_45	18	Nucleus	0.611111
Module_1	153	Cytoplasm	0.601307
Module_30	5	Plastid	0.6
Module_59	5	Cell_membrane	0.6
Module_70	5	Cytoplasm	0.6
Module_71	5	Cytoplasm	0.6
Module_94	10	Plastid	0.6
Module_114	5	Cytoplasm	0.6
Module_129	5	Nucleus	0.6
Module_132	5	Cytoplasm	0.6
Module_146	5	Nucleus	0.6
Module_113	7	Cytoplasm	0.571429
Module_37	57	Cytoplasm	0.561404
Module_92	11	Cytoplasm	0.545455
Module_16	13	Cytoplasm	0.538462
Module_34	39	Cytoplasm	0.538462
Module_61	13	Plastid	0.538462
Module_27	43	Cytoplasm	0.534884
Module_96	25	Cytoplasm	0.52
Module_7	29	Cytoplasm	0.517241
Module_2	100	Nucleus	0.5
Module_26	6	Cytoplasm	0.5
Module_35	6	Cytoplasm	0.5
Module_36	6	Nucleus	0.5
Module_54	4	Cytoplasm	0.5
Module_57	10	Cytoplasm	0.5
Module_62	4	Endoplasmic_reticulum	0.5
Module_79	4	Cytoplasm	0.5
Module_81	4	Endoplasmic_reticulum	0.5
Module_83	4	Extracellular	0.5
Module_93	8	Cytoplasm	0.5
Module_147	8	Cytoplasm	0.5
Module_152	4	Cytoplasm	0.5
Module_154	4	Cytoplasm	0.5
Module_155	4	Endoplasmic_reticulum	0.5
Module_156	4	Endoplasmic_reticulum	0.5
Module_157	4	Golgi_apparatus	0.5
Module_9	60	Cytoplasm	0.483333
Module_4	92	Cytoplasm	0.478261
Module_8	17	Nucleus	0.470588
Module_22	13	Plastid	0.461538
Module_149	13	Nucleus	0.461538
Module_77	27	Cytoplasm	0.444444
Module_88	9	Cytoplasm	0.444444
Module_65	83	Cytoplasm	0.433735
Module_18	7	Cell_membrane	0.428571
Module_50	28	Cytoplasm	0.428571
Module_87	7	Cytoplasm	0.428571
Module_5	122	Cytoplasm	0.42623
Module_78	26	Plastid	0.423077
Module_13	45	Cytoplasm	0.422222
Module_69	19	Cytoplasm	0.421053
Module_28	43	Cytoplasm	0.418605
Module_12	41	Cytoplasm	0.414634
Module_31	5	Cytoplasm	0.4
Module_32	5	Cytoplasm	0.4
Module_33	5	Endoplasmic_reticulum	0.4
Module_60	5	Cytoplasm	0.4
Module_73	5	Mitochondrion	0.4
Module_75	20	Cytoplasm	0.4
Module_98	18	Nucleus	0.388889
Module_39	37	Cytoplasm	0.378378
Module_148	8	Cytoplasm	0.375
Module_19	94	Cytoplasm	0.37234
Module_20	65	Cytoplasm	0.369231
Module_41	17	Cytoplasm	0.352941
Module_44	23	Endoplasmic_reticulum	0.347826
Module_15	9	Plastid	0.333333
Module_38	9	Cytoplasm	0.333333
Module_58	6	Plastid	0.333333
Module_67	6	Endoplasmic_reticulum	0.333333
Module_95	12	Nucleus	0.333333
Module_101	3	Cytoplasm	0.333333
Module_103	3	Mitochondrion	0.333333
Module_105	3	Peroxisome	0.333333
Module_108	3	Cytoplasm	0.333333
Module_116	3	Endoplasmic_reticulum	0.333333
Module_122	3	Golgi_apparatus	0.333333
Module_130	3	Mitochondrion	0.333333
Module_131	3	Plastid	0.333333
Module_133	3	Endoplasmic_reticulum	0.333333
Module_138	3	Extracellular	0.333333
Module_141	3	Cytoplasm	0.333333
Module_150	12	Cytoplasm	0.333333
Module_10	34	Plastid	0.323529
Module_23	45	Mitochondrion	0.311111
Module_48	50	Cytoplasm	0.3
Module_6	92	Cytoplasm	0.293478
Module_135	7	Cytoplasm	0.285714
Module_11	45	Cytoplasm	0.266667
Module_76	8	Mitochondrion	0.25
Module_82	4	Peroxisome	0.25
Module_86	4	Cytoplasm	0.25

### Sheet: Top 15 modules filtered accordi
Module number	Number of nodes in the module	Number of interactions in the module	Number of proteins with GO assignment	FHI	GO	CSI	Subcellular location	KO	Function
Module_1	153	9895	110	0.530496	GO:0003735, GO:0006412, GO:0005840, GO:0005622	0.601307	Cytoplasm	ko03010	Translation
Module_5	122	1008	99	0.284876	GO:0005524, GO:0004812, GO:0055114, GO:0000166, GO:0006418	0.42623	Cytoplasm	ko00010, ko00970	Translation
Module_3	86	1221	65	0.239898	GO:0005839, GO:0051603, GO:0004298	0.616279	Cytoplasm	ko03050, ko03010	Folding, sorting and degradation, Translation
Module_11	45	189	31	0.230926	GO:0016020, GO:0016192, GO:0005515, GO:0016021	0.266667	Cytoplasm	ko04130	Folding, sorting and degradation
Module_28	43	105	29	0.268868	GO:0016747, GO:0055114, GO:0003824	0.418605	Cytoplasm	ko00620, ko00900	Metabolism of terpenoids and polyketides
Module_12	41	165	30	0.24399	GO:0003735, GO:0006412, GO:0005840	0.414634	Cytoplasm	ko03010	Translation
Module_7	29	148	22	0.284195	GO:0003677, GO:0006351, GO:0003676, GO:0003899, GO:0005524	0.517241	Cytoplasm	ko03040, ko03020	Genetic information processing
Module_77	27	44	20	0.474638	GO:0005975, GO:0004553	0.444444	Cytoplasm	ko00052	Carbohydrate metabolism
Module_44	23	48	17	0.267081	GO:0055114, GO:0016491	0.347826	Endoplasmic_reticulum	ko00100, ko00900	Lipid metabolism
Module_24	22	59	15	0.871795	GO:0003824, GO:0005992	0.818182	Cytoplasm	ko00500	Carbohydrate metabolism
Module_40	20	43	12	0.25	GO:0055114, GO:0016491	0.7	Cytoplasm	ko04015	Signal transduction
Module_98	18	26	11	0.326923	GO:0003676	0.388889	Nucleus	ko03040	Transcription
Module_45	18	37	14	0.236842	GO:0003676, GO:0005524	0.611111	Nucleus	ko03040	Transcription
Module_8	17	82	13	0.25641	GO:0007034, GO:0005524	0.470588	Nucleus, Cytoplasm	ko04144	Transport and catabolism
Module_16	13	39	11	0.222222	GO:0003824, GO:0007205, GO:0004143	0.538462	Cytoplasm	ko00564, ko04072	Lipid metabolism, Signal transduction
