## Supplementary Files (1-6) for "TulsiPIN: an interologous protein interactome of *Ocimum tenuiflorum*": S6.xlsx

### Sheet: Metabolite_synthesising_protein
Ote100073410011	geraniol_dehdrogenase
Ote100140900081	geraniol_dehdrogenase
Ote100059000191	isoeugenol synthase
Ote234350420001	Geraniol synthase
Ote237283490001	r-linool_synthase
Ote100265920011	r-linool_synthase
Ote100174760081	farnesyl-pyrophosphate synthase
Ote100035130041	Geraniol synthase
Ote237375470001	farnesyl-pyrophosphate synthase
Ote100244600021	Dehydrogenase
Ote100275140021	farnesyl-pyrophosphate synthase
Ote100004150021	geraniol_dehdrogenase
Ote100091090201	geraniol_dehdrogenase
Ote100208010052	beta-amyrin synthase
Ote237958790001	Aminotransferase
Ote100166970011	s-linool_synthase
Ote100193400031	Dehydrogenase
Ote100208010051	beta-amyrin synthase
Ote100219340051	geraniol_dehdrogenase
Ote100270580021	Taxoid 14-beta-hydroxylase
Ote100062620021	s-linool_synthase
Ote100158170121	isoeugenol synthase
Ote100258490041	geraniol_dehdrogenase
Ote237593160011	Geraniol synthase
Ote100115070041	Taxane 10-beta-hydroxylase
Ote237949410021	Geraniol synthase
Ote100212320011	geraniol_dehdrogenase
Ote100068800051	Taxoid 14-beta-hydroxylase
Ote100120270071	geraniol_dehdrogenase
Ote100231940121	geraniol_dehdrogenase
Ote237871170011	geraniol_dehdrogenase
Ote100156430181	beta-amyrin synthase
Ote100156430182	beta-amyrin synthase
Ote100163330091	beta-amyrin synthase
Ote100235950101	Taxane 10-beta-hydroxylase
Ote100240960031	24C_methyltransferase
Ote100144530051	isoeugenol synthase
Ote100248540021	naringenin 3' hydroxylase
Ote100141690241	Taxoid 14-beta-hydroxylase
Ote100168590091	Taxoid 14-beta-hydroxylase
Ote237365890011	alcohol_o_acetyltransferase
Ote100011620091	geraniol_dehdrogenase
Ote100256650051	geraniol_dehdrogenase
Ote100122330061	Taxoid 14-beta-hydroxylase
Ote100272990011	naringenin 3' hydroxylase
Ote100129400061	Taxoid 14-beta-hydroxylase
Ote100173670091	isoeugenol synthase
Ote100207620191	beta-amyrin synthase
Ote100273630011	beta-caryophyllene synthase
Ote100266390042	Taxoid 14-beta-hydroxylase
Ote100213890021	Taxane 10-beta-hydroxylase
Ote100035280021	naringenin 3' hydroxylase
Ote100255490031	beta-caryophyllene synthase
Ote237809130001	s-linool_synthase
Ote100273080121	Taxoid 14-beta-hydroxylase
Ote100228080001	naringenin 3' hydroxylase
Ote100255560011	geraniol_dehdrogenase
Ote100105930141	alpha_selinene_synthase
Ote100250720031	naringenin 3' hydroxylase
Ote100277340031	farnesyl-pyrophosphate synthase
Ote100010820291	Taxoid 14-beta-hydroxylase
Ote100134820041	Taxadiene 5-alpha hydroxylase
Ote100266390041	Taxoid 14-beta-hydroxylase
Ote100138110011	Taxoid 14-beta-hydroxylase
Ote100131150011	naringenin 3' hydroxylase
Ote100229920061	Taxoid 14-beta-hydroxylase
Ote100002650061	Taxane 10-beta-hydroxylase
Ote100213940131	Taxoid 14-beta-hydroxylase
Ote100059310041	3'-N-debenzoyl-2'-deoxytaxol N-benzoyltransferase
Ote100121760001	naringenin 3' hydroxylase
Ote100181180041	Taxadien-5-alpha-ol O-acetyltransferase
Ote100072560021	s-linool_synthase
Ote100208320001	alcohol_o_acetyltransferase
Ote100038400071	Taxane 10-beta-hydroxylase
Ote100233130031	farnesyl-pyrophosphate synthase
Ote237354740001	flavone synthaseI
Ote100276590011	s-linool_synthase
Ote100123120061	beta-amyrin synthase
Ote236417980011	beta-caryophyllene synthase
Ote100226280021	Aminotransferase
Ote100262280021	s-linool_synthase
Ote100138600061	farnesyl-pyrophosphate synthase
Ote100071750031	geraniol_dehdrogenase
Ote100067030181	isoeugenol synthase
Ote237868010011	geraniol_dehdrogenase
Ote100161620031	Dehydrogenase
Ote100207700031	naringenin 3' hydroxylase
Ote100219520011	s-linool_synthase
Ote100245060011	alcohol_o_acetyltransferase
Ote100063720141	Taxane 10-beta-hydroxylase
Ote238047470061	alpha_selinene_synthase
Ote100122740101	Eugenol-o-methyltransferase
Ote100217510041	s-linool_synthase
Ote100063720142	Taxane 10-beta-hydroxylase
Ote237290090011	naringenin 3' hydroxylase
Ote100245780031	s-linool_synthase
Ote100095180001	r-linool_synthase
Ote100255640111	Taxadiene synthase
Ote100020320031	Taxane 10-beta-hydroxylase
Ote100187420011	Cytochrome P450
Ote100238880021	naringenin 3' hydroxylase
Ote100268110011	geraniol_dehdrogenase
Ote100254520011	naringenin 3' hydroxylase
Ote100242760021	flavone synthaseI
Ote100088210031	Taxadiene synthase
Ote100033670041	s-linool_synthase
Ote237654730021	s-linool_synthase
Ote100005500111	Taxane 10-beta-hydroxylase
Ote100021670071	Taxadien-5-alpha-ol O-acetyltransferase
Ote100266660071	s-linool_synthase
Ote100005500112	Taxane 10-beta-hydroxylase
Ote100161500031	flavone synthaseI
Ote100249890101	Eugenol synthase
Ote100206180031	flavone synthaseI
Ote100077260041	s-linool_synthase
Ote236645070011	geraniol_dehdrogenase
Ote100186090001	flavone synthaseI
Ote237735170001	naringenin 3' hydroxylase
Ote100258200001	flavone synthaseI
Ote100160930011	s-linool_synthase
Ote100059680141	Taxane 10-beta-hydroxylase
Ote100277540001	alcohol_o_acetyltransferase
Ote100200450031	alcohol_o_acetyltransferase
Ote100213850021	geraniol_dehdrogenase
Ote100172190021	flavone synthaseI
Ote100174110001	flavone synthaseI
Ote236375020011	beta-caryophyllene synthase
Ote100164850001	naringenin 3' hydroxylase
Ote100272300011	naringenin 3' hydroxylase
Ote100234620011	naringenin 3' hydroxylase
Ote100132340071	Taxoid 14-beta-hydroxylase
Ote100208870001	alcohol_o_acetyltransferase
Ote100106210081	Taxane 10-beta-hydroxylase
Ote100193240141	s-linool_synthase
Ote100122550041	s-linool_synthase
Ote100123880021	alpha humulene synthase
Ote100037880221	Taxane 10-beta-hydroxylase
Ote100181330041	s-linool_synthase
Ote100148180131	r-linool_synthase
Ote100051830001	s-linool_synthase
Ote100147540011	naringenin 3' hydroxylase
Ote100182850011	flavone synthaseI
Ote100161880001	Taxadien-5-alpha-ol O-acetyltransferase
Ote237382390011	flavone synthaseI
Ote100270180001	naringenin 3' hydroxylase
Ote100245190011	naringenin 3' hydroxylase
Ote100258130111	Taxane 10-beta-hydroxylase
Ote100181560071	Taxane 10-beta-hydroxylase
Ote237864970032	Taxoid 14-beta-hydroxylase
Ote100228600011	flavone synthaseI
Ote100091040001	alcohol_o_acetyltransferase
Ote100111480031	flavone synthaseI
Ote100205630031	Taxane 10-beta-hydroxylase
Ote100275520021	naringenin 3' hydroxylase
Ote237864970031	Taxoid 14-beta-hydroxylase
Ote100272590021	naringenin 3' hydroxylase
Ote100220870031	s-linool_synthase
Ote100235360011	flavone synthaseI
Ote100055460061	Taxoid 14-beta-hydroxylase
Ote100278230051	Taxadiene synthase
Ote100230430031	Eugenol-o-methyltransferase
Ote100219310011	flavone synthaseI
Ote100205630041	Taxoid 14-beta-hydroxylase
Ote100138760001	s-linool_synthase
Ote100156650041	Taxane 10-beta-hydroxylase
Ote100217430061	Taxane 10-beta-hydroxylase
Ote100258000051	geraniol_dehdrogenase
Ote100257290051	Taxoid 14-beta-hydroxylase
Ote100274070021	naringenin 3' hydroxylase
Ote100180980011	Taxadien-5-alpha-ol O-acetyltransferase
Ote100275170021	naringenin 3' hydroxylase
Ote237652150011	s-linool_synthase
Ote100239590021	flavone synthaseI
Ote100148210031	Taxoid 14-beta-hydroxylase
Ote100143620021	geraniol_dehdrogenase
Ote100215550051	naringenin 3' hydroxylase
Ote100276310011	Taxadien-5-alpha-ol O-acetyltransferase
Ote100150970261	Taxadiene 5-alpha hydroxylase
Ote100155840051	Taxane 10-beta-hydroxylase
Ote237662350031	geraniol_dehdrogenase
Ote100193810011	flavone synthaseI

### Sheet: Proteins_present_in_TulsiPIN
Ote100073410011	geraniol_dehdrogenase
Ote100140900081	geraniol_dehdrogenase
Ote234350420001	Geraniol synthase
Ote100265920011	r-linool_synthase
Ote100174760081	farnesyl-pyrophosphate synthase
Ote100035130041	Geraniol synthase
Ote237375470001	farnesyl-pyrophosphate synthase
Ote100244600021	Dehydrogenase
Ote100275140021	farnesyl-pyrophosphate synthase
Ote100004150021	geraniol_dehdrogenase
Ote100091090201	geraniol_dehdrogenase
Ote237958790001	Aminotransferase
Ote100193400031	Dehydrogenase
Ote100208010051	beta-amyrin synthase
Ote100219340051	geraniol_dehdrogenase
Ote100270580021	Taxoid 14-beta-hydroxylase
Ote100158170121	isoeugenol synthase
Ote100258490041	geraniol_dehdrogenase
Ote237593160011	Geraniol synthase
Ote100115070041	Taxane 10-beta-hydroxylase
Ote237949410021	Geraniol synthase
Ote100068800051	Taxoid 14-beta-hydroxylase
Ote100120270071	geraniol_dehdrogenase
Ote100231940121	geraniol_dehdrogenase
Ote237871170011	geraniol_dehdrogenase
Ote100156430181	beta-amyrin synthase
Ote100156430182	beta-amyrin synthase
Ote100163330091	beta-amyrin synthase
Ote100235950101	Taxane 10-beta-hydroxylase
Ote100240960031	24C_methyltransferase
Ote100144530051	isoeugenol synthase
Ote100248540021	naringenin 3' hydroxylase
Ote100141690241	Taxoid 14-beta-hydroxylase
Ote100168590091	Taxoid 14-beta-hydroxylase
Ote237365890011	alcohol_o_acetyltransferase
Ote100011620091	geraniol_dehdrogenase
Ote100256650051	geraniol_dehdrogenase
Ote100122330061	Taxoid 14-beta-hydroxylase
Ote100129400061	Taxoid 14-beta-hydroxylase
Ote100266390042	Taxoid 14-beta-hydroxylase
Ote100213890021	Taxane 10-beta-hydroxylase
Ote100035280021	naringenin 3' hydroxylase
Ote100273080121	Taxoid 14-beta-hydroxylase
Ote100228080001	naringenin 3' hydroxylase
Ote100250720031	naringenin 3' hydroxylase
Ote100277340031	farnesyl-pyrophosphate synthase
Ote100010820291	Taxoid 14-beta-hydroxylase
Ote100134820041	Taxadiene 5-alpha hydroxylase
Ote100266390041	Taxoid 14-beta-hydroxylase
Ote100131150011	naringenin 3' hydroxylase
Ote100229920061	Taxoid 14-beta-hydroxylase
Ote100002650061	Taxane 10-beta-hydroxylase
Ote100121760001	naringenin 3' hydroxylase
Ote100181180041	Taxadien-5-alpha-ol O-acetyltransferase
Ote100038400071	Taxane 10-beta-hydroxylase
Ote100233130031	farnesyl-pyrophosphate synthase
Ote237354740001	flavone synthaseI
Ote100123120061	beta-amyrin synthase
Ote100226280021	Aminotransferase
Ote100071750031	geraniol_dehdrogenase
Ote100067030181	isoeugenol synthase
Ote237868010011	geraniol_dehdrogenase
Ote100161620031	Dehydrogenase
Ote100063720141	Taxane 10-beta-hydroxylase
Ote100245780031	s-linool_synthase
Ote100255640111	Taxadiene synthase
Ote100238880021	naringenin 3' hydroxylase
Ote100254520011	naringenin 3' hydroxylase
Ote100242760021	flavone synthaseI
Ote100005500112	Taxane 10-beta-hydroxylase
Ote100249890101	Eugenol synthase
Ote100206180031	flavone synthaseI
Ote100161880001	Taxadien-5-alpha-ol O-acetyltransferase
Ote100275520021	naringenin 3' hydroxylase
Ote100257290051	Taxoid 14-beta-hydroxylase
Ote100148210031	Taxoid 14-beta-hydroxylase

### Sheet: Pathways_mapped_TulsiPIN
Citral
linalool
rosmarinic acid Pathway 2
rosmarinic acid Pathway1
oleanolic acid
Taxol
eugenol
sitosterol
Luteolin
Apigenin

### Sheet: Metabolic_Path_Proteins_Unique
geraniol_dehdrogenase
Geraniol synthase
r-linool_synthase
farnesyl-pyrophosphate synthase
Dehydrogenase
Aminotransferase
beta-amyrin synthase
Taxoid 14-beta-hydroxylase
isoeugenol synthase
Taxane 10-beta-hydroxylase
24C_methyltransferase
naringenin 3' hydroxylase
alcohol_o_acetyltransferase
Taxadiene 5-alpha hydroxylase
Taxadien-5-alpha-ol O-acetyltransferase
flavone synthaseI
s-linool_synthase
Taxadiene synthase
Eugenol synthase

### Sheet: Properties
Protein Id	Degree	Betweenness	Average Path Length	Clustering Coefficient
Ote100115070041	91	0.271486	3.64136	0.0393162
Ote100174760081	70	0.156357	3.81745	0.057971
Ote100256650051	61	0.184383	4.05816	0.0191257
Ote100233130031	59	0.0568801	4.52181	0.056692
Ote100265920011	58	0.164062	5.08239	0
Ote100156430181	52	0.047827	3.90307	0.0829563
Ote100091090201	51	0.143026	4.07916	0.00627451
Ote100277340031	46	0.0411997	4.5525	0.0753623
Ote100240960031	44	0.089551	3.96284	0.0718816
Ote100193400031	39	0.158162	4.15994	0
Ote100131150011	37	0.0470566	4.82068	0.0750751
Ote100063720141	31	0.116386	3.59774	0.109677
Ote100244600021	30	0.0507209	4.35541	0
Ote234350420001	29	0.0136787	4.79806	0.0147783
Ote237958790001	29	0.0884922	6.66721	0
Ote100250720031	28	0.276695	3.50404	0.119048
Ote100011620091	26	0.00803582	4.94669	0
Ote100266390041	25	0.167545	3.66236	0.09
Ote100161620031	25	0.0716089	4.37157	0
Ote100208010051	24	0.00505123	4.03231	0.130435
Ote100275140021	24	0.0119417	4.63813	0.126812
Ote100123120061	22	0.00478879	4.09047	0.0865801
Ote237871170011	22	0.0610982	4.59451	0
Ote100273080121	21	0.0184322	3.91599	0.22381
Ote100120270071	21	0.0102263	4.91115	0.0285714
Ote100073410011	20	0.00723861	4.87237	0
Ote100002650061	19	0.06145	3.96446	0.157895
Ote100266390042	18	0.0447872	3.76252	0.183007
Ote100068800051	18	0.0171366	4.32633	0.150327
Ote100038400071	17	0.0180476	4.41519	0.183824
Ote100071750031	16	0.0993241	4.8546	0.133333
Ote100214180101	15	0.0881038	3.60097	0.152381
Ote100188030221	14	0.124167	3.52019	0.274725
Ote100219340051	14	0.0181197	4.53796	0.296703
Ote100255640111	14	0.0259094	4.54443	0.120879
Ote237375470001	14	0.00033288	5.19386	0.252747
Ote100258490041	14	0.0415954	6.06947	0
Ote100168590091	12	0.06007	6.45073	0.0606061
Ote100156430182	11	0.00154911	4.05816	0.272727
Ote100225250112	11	0.126085	4.10824	0.0181818
Ote100270580021	11	0.00271617	4.33764	0.381818
Ote100230600041	11	0.00397952	4.38611	0.327273
Ote100258010011	11	0.00397952	4.38611	0.327273
Ote100003070091	11	0.00330782	4.81906	0.163636
Ote100117300121	11	0.00330782	4.81906	0.163636
Ote100129400061	11	0.00672836	4.93861	0.327273
Ote100140900081	11	0.00369892	4.94346	0.109091
Ote100226280021	11	0.0379819	5.81099	0
Ote100093440081	10	0.0493485	3.61389	0.4
Ote100059670041	10	0.00844285	4.34895	0.333333
Ote100179200241	10	0.0020667	4.43619	0.311111
Ote100008770031	10	0.00581007	4.84491	0.0666667
Ote100004150021	10	0.0263524	6.80291	0
Ote100229920061	10	0.0161283	7.42165	0.0888889
Ote100257290051	9	1	1	0
Ote100237520121	9	0.00144308	4.44265	0.305556
Ote100166350201	9	0.00212824	4.82553	0.222222
Ote100013060021	9	0.00221873	4.82553	0.25
Ote100154430122	9	0.00083644	4.87561	0.194444
Ote100248540021	9	0.0240381	5.39095	0
Ote100255950041	8	0.00263724	4.3958	0.428571
Ote100013640031	8	0.0022515	4.41519	0.357143
Ote100011860061	8	0.00184381	4.43942	0.428571
Ote100031480081	8	0.0013578	4.44426	0.357143
Ote100181180041	8	0.0365201	5.33603	0
Ote237949410021	7	0.689394	1.75	0
Ote100067030181	7	0.624542	1.85714	0
Ote100010820291	7	0.00025536	4.02585	0.761905
Ote100171190071	7	0.00174978	4.44103	0.52381
Ote100176510141	7	0.00011055	4.54766	0.428571
Ote100208440001	7	0.0020071	4.85784	0.142857
Ote100141690241	7	0.00025221	4.94507	0.571429
Ote100213890021	7	0.00326762	5.68659	0
Ote100231200011	6	0.00035976	4.10985	0.733333
Ote100042210021	6	0.00112666	4.4475	0.533333
Ote100220750311	6	0.00112666	4.4475	0.533333
Ote100245780031	6	0.00717746	4.47334	0.2
Ote100143520071	6	3.975e-05	4.50565	0.4
Ote100231610011	6	6.222e-05	4.50565	0.4
Ote100163330091	6	3.713e-05	4.57674	0.333333
Ote100254520011	6	0.0781091	4.57997	0
Ote100181560121	6	0.00131751	4.66721	0.533333
Ote100029910001	6	0.00158488	4.85784	0.0666667
Ote100053940071	6	0.00060422	4.90468	0
Ote100228350121	6	0.00060422	4.90468	0
Ote100245710031	6	0.00060422	4.90468	0
Ote100252090081	6	0.00024593	4.94669	0.666667
Ote100121760001	6	0.00687698	5.73021	0
Ote100035130041	5	0.462121	2.08333	0
Ote100144530051	5	0.423077	2.14286	0
Ote100127260021	5	0	4.16478	1
Ote100039970051	5	0.00037025	4.45719	0.6
Ote100184980061	5	0.00072371	4.4685	0.5
Ote100134800081	5	1.857e-05	4.50727	0.5
Ote100221780101	5	1.596e-05	4.55089	0.6
Ote237888810011	5	0.00153863	4.70759	0.5
Ote100117400121	5	5.397e-05	4.71244	0.7
Ote100118240041	5	5.397e-05	4.71244	0.7
Ote100138300071	5	0.00094272	4.80452	0.4
Ote100035750011	5	0.00034275	4.88853	0.3
Ote100037830031	5	0.00040823	4.91276	0
Ote100122330061	5	0.00023835	4.9483	0.8
Ote100082670021	5	0.00011653	4.97415	0.4
Ote100114030021	5	0.00049298	5.042	0.5
Ote100134820041	5	0.00324958	8.41519	0
Ote100158170121	4	0.238095	2.28571	0
Ote100211700021	4	0.110701	3.84814	0.333333
Ote238031090021	4	0.136396	3.94346	0
Ote100176030041	4	3.438e-05	4.12116	0.833333
Ote100055280081	4	0.0417264	4.26817	0.333333
Ote100185100121	4	0.0417264	4.26817	0.333333
Ote100250980011	4	0.00034797	4.4588	0.833333
Ote100034760081	4	0.00078088	4.47658	0.666667
Ote100128640031	4	0.0003874	4.48465	0.833333
Ote100060470032	4	0.0003874	4.48465	0.833333
Ote100028810031	4	9.41e-06	4.50889	0.666667
Ote100230630011	4	9.9e-07	4.5525	0.833333
Ote100171020061	4	9.9e-07	4.5525	0.833333
Ote100219120041	4	9.9e-07	4.5525	0.833333
Ote100140300251	4	9.9e-07	4.5525	0.833333
Ote100171580011	4	0	4.5622	1
Ote100259030001	4	0	4.5622	1
Ote233810590001	4	3.61e-06	4.60258	0.5
Ote100205900031	4	0.00037025	4.62682	0.333333
Ote100188970071	4	8.516e-05	4.64782	0.666667
Ote100040940031	4	0.00109816	4.67528	0.666667
Ote100228890021	4	0.00109816	4.67528	0.666667
Ote100027520011	4	0.00621577	4.69467	0
Ote100239910291	4	1.63e-05	4.71405	0.833333
Ote100115520071	4	1.63e-05	4.71405	0.833333
Ote100142860101	4	3.767e-05	4.73344	0.666667
Ote100252360091	4	0.0104448	4.80775	0
Ote100098760011	4	0.00030449	4.91438	0
Ote100130660211	4	0.00030449	4.91438	0
Ote100223560021	4	0.00035997	4.91438	0
Ote236014840001	4	0.00035997	4.91438	0
Ote100048880071	4	0.00030449	4.91438	0
Ote100080620111	4	0.00030449	4.91438	0
Ote100265830011	4	0.00030449	4.91438	0
Ote100258570041	4	0.00030449	4.91438	0
Ote237449190021	4	0.00030449	4.91438	0
Ote100209170041	4	0.00035997	4.91438	0
Ote100031520121	4	0.00030449	4.91438	0
Ote233016410001	4	0.00036536	4.93053	0.833333
Ote100221030001	4	0.00024227	4.95153	0.5
Ote100023400041	4	0.00027396	5.03877	0
Ote100136780041	4	1.05e-06	5.40226	0.833333
Ote100148210031	4	8.63e-06	5.40549	0.166667
Ote237593160011	4	7.12e-06	5.80452	0
Ote100183190101	4	0.00270262	7.42973	0.166667
Ote100144140011	4	0.00270262	7.42973	0.166667
Ote100004080071	3	0.446886	1.78571	0
Ote100150650041	3	0.00968166	3.79968	0
Ote100153530061	3	0.0319415	4.27302	0.333333
Ote100234280061	3	0.0319415	4.27302	0.333333
Ote100100480061	3	0.0647136	4.41842	0
Ote100027950061	3	3.438e-05	4.44265	0.666667
Ote100061220031	3	3.438e-05	4.44265	0.666667
Ote100171190041	3	0.0006301	4.47496	0.666667
Ote100084320021	3	0.0006301	4.47496	0.666667
Ote100255000021	3	0.0003874	4.4895	0.666667
Ote100143520021	3	0	4.5105	1
Ote235741760001	3	0	4.5105	1
Ote100091630201	3	0	4.5105	1
Ote100213220031	3	0	4.55412	1
Ote100207620091	3	0	4.55412	1
Ote100176820071	3	0	4.55412	1
Ote100035970011	3	0	4.56381	1
Ote100193410041	3	0	4.56381	1
Ote100161750001	3	1.347e-05	4.58481	0.666667
Ote100148290141	3	0	4.67044	1
Ote235911840001	3	0.00542626	4.69952	0
Ote100118440141	3	0.00109583	4.7189	0.333333
Ote100121260001	3	0	4.72052	1
Ote100188970021	3	0	4.73506	1
Ote100164230031	3	0	4.73506	1
Ote100258950001	3	0.00121924	4.73667	0.333333
Ote100155740001	3	0.00121924	4.73667	0.333333
Ote233447710001	3	0.00121924	4.73667	0.333333
Ote100128240011	3	5.582e-05	4.75767	0.666667
Ote100254500001	3	0	4.80937	1
Ote100228190151	3	0.00308571	4.80937	0
Ote100228680001	3	0.00181999	4.8336	0
Ote100272150011	3	0.00181999	4.8336	0
Ote100145770031	3	0.00181999	4.8336	0
Ote100012231131	3	0	4.88853	1
Ote100129400031	3	0	4.95153	1
Ote100218340041	3	6.176e-05	4.98223	0.666667
Ote100166350191	3	6.81e-05	4.98223	0.333333
Ote100241910001	3	8.629e-05	5.03393	0
Ote100154430121	3	0.00010746	5.03393	0
Ote100023400031	3	0.00020553	5.05008	0
Ote100118870111	3	0.0010309	5.07431	0
Ote100187860151	3	0.0010309	5.07431	0
Ote100187860152	3	0.0010309	5.07431	0
Ote100203660061	3	0.00012448	5.10339	0.666667
Ote100070710101	3	5.2e-07	5.38611	0.666667
Ote100090030041	3	0.00189703	5.54927	0
Ote100035280021	3	0.00019431	5.7399	0
Ote100199910091	3	0.0013554	5.77544	0
Ote100235950101	3	1.002e-05	8.42165	0
Ote100238880021	2	1	1	0
Ote100203350001	2	1	1	0
Ote100268050011	2	0.121212	2	0
Ote100258860051	2	0.121212	2	0
Ote100083710101	2	0.121212	2	0
Ote100079470021	2	0.0879121	2.35714	0
Ote100090990011	2	0.166667	2.5	0
Ote100060990091	2	0.0586081	2.64286	0
Ote234538220011	2	0.166667	2.83333	0
Ote100260790051	2	0.120857	3.82714	0
Ote100025260011	2	0.0557138	4.14216	0
Ote100219280011	2	0	4.14863	1
Ote100010760011	2	0.0455234	4.23425	0
Ote100148350071	2	0	4.4475	1
Ote100195030151	2	0.0111173	4.48627	0
Ote100239130031	2	0	4.51696	1
Ote100141640031	2	0	4.51696	1
Ote234170670011	2	0	4.58643	1
Ote100129850011	2	0	4.58643	1
Ote100244760101	2	0	4.58643	1
Ote100269760031	2	0	4.58643	1
Ote100138060041	2	0	4.58643	1
Ote100243370191	2	0	4.58805	1
Ote100063570071	2	0	4.58805	1
Ote100228080001	2	0.00323102	4.59612	0
Ote237999250001	2	0.00067229	4.60258	0
Ote100183860061	2	0	4.60582	1
Ote100125980081	2	0	4.60582	1
Ote100087080221	2	0	4.60582	1
Ote100028340071	2	0	4.60582	1
Ote100226410001	2	0	4.63651	1
Ote237761430011	2	0	4.63813	1
Ote100115520081	2	3.438e-05	4.64943	0
Ote100246190051	2	0	4.74313	1
Ote237209250001	2	0	4.74313	1
Ote100250860031	2	0	4.74313	1
Ote100121640031	2	0	4.74313	1
Ote100219880051	2	0	4.74313	1
Ote100134670031	2	0	4.78675	1
Ote100230090071	2	0	4.78675	1
Ote100069080001	2	0.001072	4.80775	0
Ote100116850141	2	0.0015595	4.82229	0
Ote100055840031	2	0.0133074	4.89984	0
Ote100136520021	2	0.0133074	4.89984	0
Ote233311890001	2	0.0133074	4.89984	0
Ote100217410011	2	5.051e-05	4.93053	0
Ote100250060091	2	5.051e-05	4.93053	0
Ote100236670131	2	5.051e-05	4.93053	0
Ote100090901111	2	0.00085575	4.93215	0
Ote100234310001	2	0	4.95638	1
Ote237514590011	2	0	4.95638	1
Ote100058660011	2	0	4.95638	1
Ote100098830011	2	0	4.95638	1
Ote100239440021	2	0	4.98546	1
Ote100154520001	2	0	4.98546	1
Ote100060760081	2	0	4.99031	1
Ote100059580041	2	0	4.99031	1
Ote237310090001	2	0	4.99031	1
Ote100162900051	2	0	4.99031	1
Ote100026420051	2	0	4.99031	1
Ote237186350011	2	3.885e-05	5.03231	0
Ote238012250051	2	3.995e-05	5.04362	0
Ote100125440031	2	4.341e-05	5.07108	0
Ote100260280111	2	4.341e-05	5.07108	0
Ote100243940111	2	0.00067808	5.0937	0
Ote100175000011	2	0.0442827	5.11309	0
Ote100174760221	2	3.618e-05	5.13893	0
Ote100022570061	2	3.618e-05	5.13893	0
Ote100109710121	2	3.618e-05	5.13893	0
Ote100228290101	2	3.618e-05	5.13893	0
Ote100149350121	2	3.618e-05	5.13893	0
Ote100010800061	2	3.618e-05	5.13893	0
Ote100129990031	2	3.618e-05	5.13893	0
Ote100272940041	2	3.618e-05	5.13893	0
Ote100055410321	2	3.618e-05	5.13893	0
Ote100109710071	2	3.618e-05	5.13893	0
Ote100205990181	2	3.618e-05	5.13893	0
Ote100233460161	2	3.618e-05	5.13893	0
Ote238012210031	2	3.618e-05	5.13893	0
Ote100176300071	2	3.618e-05	5.13893	0
Ote100253880051	2	3.618e-05	5.13893	0
Ote100249970131	2	3.618e-05	5.13893	0
Ote100201980001	2	3.618e-05	5.13893	0
Ote100097240021	2	3.618e-05	5.13893	0
Ote100049890121	2	3.618e-05	5.13893	0
Ote100049750161	2	3.618e-05	5.13893	0
Ote100050100031	2	0	5.32149	1
Ote100171830021	2	0.00014724	5.51212	0
Ote100230690111	2	0.0626336	5.51373	0
Ote100080820021	2	1.63e-05	5.52989	0
Ote100218430011	2	0.00126869	5.5525	0
Ote100192720051	2	0.00323102	5.58966	0
Ote100096410001	2	0.0894542	5.75929	0
Ote100034990001	2	5.75e-06	5.7706	0
Ote236653730011	2	0.0164346	6.26656	0
Ote100188480071	2	0.00038594	6.30856	0
Ote100020290031	2	0.0132501	6.72536	0
Ote236464610011	2	0	7.43942	1
Ote100101200041	2	0	7.43942	1
Ote100035470091	2	0.00158414	7.44265	0
Ote100226930011	2	0.00158414	7.44265	0
Ote100078940121	2	0.00105679	7.44588	0
Ote100130620031	1	0	1	0
Ote100249890101	1	0	1	0
Ote100131390051	1	0	1	0
Ote100275520021	1	0	1	0
Ote237354740001	1	0	1	0
Ote100119620031	1	0	1	0
Ote100049030021	1	0	1.5	0
Ote100206180031	1	0	1.5	0
Ote100065860071	1	0	1.5	0
Ote100242760021	1	0	1.5	0
Ote100160210011	1	0	1.88889	0
Ote100273510021	1	0	1.88889	0
Ote100011570041	1	0	1.88889	0
Ote100153000091	1	0	1.88889	0
Ote100179160001	1	0	1.88889	0
Ote100098460021	1	0	1.88889	0
Ote100174180101	1	0	1.88889	0
Ote100257290061	1	0	1.88889	0
Ote237633310031	1	0	1.88889	0
Ote100156520281	1	0	2.66667	0
Ote100057530071	1	0	2.66667	0
Ote100155170161	1	0	2.66667	0
Ote100134350011	1	0	2.78571	0
Ote100233790011	1	0	2.78571	0
Ote100146650041	1	0	2.78571	0
Ote100161900071	1	0	2.78571	0
Ote100025300071	1	0	2.78571	0
Ote100036660081	1	0	3	0
Ote100061420071	1	0	3.07143	0
Ote100156390021	1	0	3.07143	0
Ote100003400061	1	0	3.07143	0
Ote100140780201	1	0	3.21429	0
Ote237365890011	1	0	3.41667	0
Ote100161880001	1	0	3.75	0
Ote100178820021	1	0	4.50242	0
Ote100115490031	1	0	4.50242	0
Ote100166840261	1	0	4.50242	0
Ote100136280011	1	0	4.50242	0
Ote100204840031	1	0	4.50242	0
Ote232993910001	1	0	4.59612	0
Ote100224840041	1	0	4.59612	0
Ote100144210051	1	0	4.59612	0
Ote100182120111	1	0	4.59612	0
Ote100028380051	1	0	4.59612	0
Ote100246880151	1	0	4.59612	0
Ote100010820251	1	0	4.59612	0
Ote100056130031	1	0	4.59612	0
Ote100183290121	1	0	4.59612	0
Ote100005500112	1	0	4.59612	0
Ote100168330051	1	0	4.63974	0
Ote100096110041	1	0	4.63974	0
Ote100185050091	1	0	4.63974	0
Ote100060990051	1	0	4.63974	0
Ote100181140101	1	0	4.63974	0
Ote100269460011	1	0	4.63974	0
Ote100156010011	1	0	4.63974	0
Ote100069300071	1	0	4.63974	0
Ote100201530171	1	0	4.63974	0
Ote100240310081	1	0	4.63974	0
Ote100071020051	1	0	4.63974	0
Ote100159300011	1	0	4.63974	0
Ote100185550111	1	0	4.63974	0
Ote100082210021	1	0	4.63974	0
Ote100088880111	1	0	4.63974	0
Ote100017550091	1	0	4.63974	0
Ote100131390121	1	0	4.63974	0
Ote100252440111	1	0	4.63974	0
Ote100221590091	1	0	4.63974	0
Ote100017550031	1	0	4.63974	0
Ote100196570151	1	0	4.63974	0
Ote100204450011	1	0	4.63974	0
Ote100203490022	1	0	4.63974	0
Ote100068500131	1	0	4.63974	0
Ote100115520031	1	0	4.66074	0
Ote100274900011	1	0	4.66074	0
Ote100061930041	1	0	4.66074	0
Ote100122710111	1	0	4.66074	0
Ote100234010011	1	0	4.66074	0
Ote100105250001	1	0	4.7609	0
Ote100055160001	1	0	4.7609	0
Ote100025260081	1	0	4.81583	0
Ote100256460011	1	0	4.81583	0
Ote100208090071	1	0	4.81583	0
Ote100027870031	1	0	4.81583	0
Ote100254840021	1	0	4.81583	0
Ote100264220071	1	0	4.81583	0
Ote100096560041	1	0	4.81583	0
Ote100185160121	1	0	4.81583	0
Ote100215750051	1	0	4.90145	0
Ote100251980042	1	0	4.90145	0
Ote100083020021	1	0	4.91438	0
Ote100023900111	1	0	4.91438	0
Ote100151840001	1	0	4.91438	0
Ote100004080021	1	0	4.96123	0
Ote100071740021	1	0	4.96123	0
Ote100004730001	1	0	4.96123	0
Ote100140780171	1	0	4.96123	0
Ote100273070061	1	0	4.96123	0
Ote100266680031	1	0	4.96123	0
Ote100192510061	1	0	4.96123	0
Ote100235960061	1	0	4.96123	0
Ote100220160041	1	0	4.96123	0
Ote100193140011	1	0	4.96284	0
Ote236620970001	1	0	4.96284	0
Ote100118480111	1	0	5.05654	0
Ote236320040001	1	0	5.05654	0
Ote100208870011	1	0	5.05654	0
Ote100228090071	1	0	5.05654	0
Ote100046530151	1	0	5.05654	0
Ote100052870011	1	0	5.05654	0
Ote100045400161	1	0	5.05654	0
Ote100162900041	1	0	5.05654	0
Ote100070730051	1	0	5.05654	0
Ote100101720011	1	0	5.05654	0
Ote100214260011	1	0	5.05654	0
Ote100223180011	1	0	5.05654	0
Ote100261930011	1	0	5.05654	0
Ote100142310041	1	0	5.07754	0
Ote100273020011	1	0	5.07754	0
Ote100070480011	1	0	5.07754	0
Ote100223560001	1	0	5.07754	0
Ote100248310121	1	0	5.07754	0
Ote100124050001	1	0	5.07754	0
Ote100078920041	1	0	5.07754	0
Ote100275120011	1	0	5.07754	0
Ote100277400011	1	0	5.07754	0
Ote100242820021	1	0	5.15832	0
Ote237874790031	1	0	5.15832	0
Ote100017550101	1	0	5.15832	0
Ote100000670041	1	0	5.15832	0
Ote100190420071	1	0	5.15832	0
Ote100197650011	1	0	5.15832	0
Ote100113880111	1	0	5.15832	0
Ote100220900201	1	0	5.15832	0
Ote100097800021	1	0	5.15832	0
Ote100233460162	1	0	5.15832	0
Ote100214480051	1	0	5.15832	0
Ote100104990111	1	0	5.32472	0
Ote100109520051	1	0	5.32472	0
Ote100050100021	1	0	5.32472	0
Ote100261830042	1	0	5.32472	0
Ote100055410241	1	0	5.3538	0
Ote100204050021	1	0	5.3538	0
Ote100123820041	1	0	5.3538	0
Ote238031090022	1	0	5.3538	0
Ote100096570061	1	0	5.3538	0
Ote100155670081	1	0	5.36995	0
Ote100174080061	1	0	5.36995	0
Ote100189870011	1	0	5.36995	0
Ote100235920041	1	0	5.36995	0
Ote100080210001	1	0	5.36995	0
Ote100035470111	1	0	5.36995	0
Ote100112120011	1	0	5.36995	0
Ote100071510141	1	0	5.36995	0
Ote100193280031	1	0	5.36995	0
Ote100142710031	1	0	5.36995	0
Ote100252440151	1	0	5.36995	0
Ote100189530111	1	0	5.36995	0
Ote100250130261	1	0	5.36995	0
Ote100167760051	1	0	5.36995	0
Ote100004740101	1	0	5.36995	0
Ote100033220071	1	0	5.36995	0
Ote100002820041	1	0	5.36995	0
Ote100250130121	1	0	5.36995	0
Ote100073170111	1	0	5.36995	0
Ote100108880131	1	0	5.41357	0
Ote100156240191	1	0	5.47173	0
Ote100255640051	1	0	5.47173	0
Ote100011860031	1	0	5.52019	0
Ote100168760271	1	0	5.52019	0
Ote100092280041	1	0	5.52019	0
Ote100020370041	1	0	5.52019	0
Ote100230070212	1	0	5.52019	0
Ote100168760181	1	0	5.52019	0
Ote100094750131	1	0	5.52019	0
Ote100230070211	1	0	5.52019	0
Ote100179020101	1	0	5.52019	0
Ote100000200051	1	0	5.52019	0
Ote100106320051	1	0	5.52019	0
Ote100153340062	1	0	5.52019	0
Ote100221400021	1	0	5.52019	0
Ote100261690111	1	0	5.54281	0
Ote100220130011	1	0	5.54281	0
Ote100266800001	1	0	5.54281	0
Ote100194510061	1	0	5.55089	0
Ote100061150021	1	0	5.55089	0
Ote100164700131	1	0	5.55089	0
Ote237411030011	1	0	5.55089	0
Ote100032410041	1	0	5.55089	0
Ote100209520021	1	0	5.55089	0
Ote100245900071	1	0	5.55089	0
Ote100195530041	1	0	5.55089	0
Ote100203730101	1	0	5.55089	0
Ote100168770111	1	0	5.55089	0
Ote100134330011	1	0	5.55089	0
Ote100218540021	1	0	5.57835	0
Ote100276060031	1	0	5.57835	0
Ote100155170221	1	0	5.57835	0
Ote100019460111	1	0	5.57835	0
Ote100022180051	1	0	5.59289	0
Ote100247650001	1	0	5.59289	0
Ote100169770081	1	0	5.59289	0
Ote100057810021	1	0	5.59289	0
Ote100210400061	1	0	5.59289	0
Ote100126050171	1	0	5.59289	0
Ote100123150011	1	0	5.59289	0
Ote100162110011	1	0	5.59289	0
Ote100250990121	1	0	5.59289	0
Ote100219520001	1	0	5.59289	0
Ote100043580021	1	0	5.59451	0
Ote100116370021	1	0	5.63651	0
Ote100084890031	1	0	5.63651	0
Ote100254030062	1	0	5.63651	0
Ote100155230111	1	0	5.79645	0
Ote100160050051	1	0	5.81906	0
Ote100249420092	1	0	5.81906	0
Ote100197020041	1	0	5.81906	0
Ote100102880011	1	0	5.81906	0
Ote100078070021	1	0	5.81906	0
Ote100071510181	1	0	5.81906	0
Ote100094270021	1	0	5.81906	0
Ote236120820011	1	0	5.81906	0
Ote100183220041	1	0	5.81906	0
Ote100219340041	1	0	5.81906	0
Ote100090470001	1	0	5.81906	0
Ote237673330011	1	0	5.81906	0
Ote100231940121	1	0	5.8433	0
Ote100105950231	1	0	5.85299	0
Ote100036390021	1	0	5.85299	0
Ote100049740031	1	0	5.90953	0
Ote100207870031	1	0	5.937	0
Ote100026060031	1	0	5.937	0
Ote100254900001	1	0	5.94507	0
Ote100029680031	1	0	6.08078	0
Ote100025130071	1	0	6.08078	0
Ote100037880192	1	0	6.08078	0
Ote100093020101	1	0	6.08078	0
Ote100130900081	1	0	6.08078	0
Ote100013870022	1	0	6.08078	0
Ote100196260051	1	0	6.08078	0
Ote100085040051	1	0	6.08078	0
Ote100083780051	1	0	6.08078	0
Ote236931810011	1	0	6.08078	0
Ote100088860001	1	0	6.08078	0
Ote100106460031	1	0	6.08078	0
Ote100178310081	1	0	6.08078	0
Ote100146010091	1	0	6.08078	0
Ote238035290041	1	0	6.08078	0
Ote100040870141	1	0	6.08078	0
Ote100061310141	1	0	6.08078	0
Ote100254190101	1	0	6.08078	0
Ote100271260031	1	0	6.08078	0
Ote100060400001	1	0	6.08078	0
Ote100261560011	1	0	6.08078	0
Ote100010990091	1	0	6.08078	0
Ote100067970101	1	0	6.08078	0
Ote100239270061	1	0	6.08078	0
Ote100022120021	1	0	6.08078	0
Ote100031100071	1	0	6.08078	0
Ote100145960031	1	0	6.08078	0
Ote100222430071	1	0	6.08078	0
Ote100064590081	1	0	6.08078	0
Ote100245600001	1	0	6.08078	0
Ote100225700131	1	0	6.08078	0
Ote100019920131	1	0	6.08078	0
Ote100011220131	1	0	6.08078	0
Ote100007190011	1	0	6.08078	0
Ote100020940091	1	0	6.08078	0
Ote100009900111	1	0	6.08078	0
Ote100194670031	1	0	6.08078	0
Ote100150970201	1	0	6.08078	0
Ote100020860031	1	0	6.08078	0
Ote100067030231	1	0	6.08078	0
Ote100240520021	1	0	6.08078	0
Ote100158690021	1	0	6.08078	0
Ote100212110021	1	0	6.08078	0
Ote100055550081	1	0	6.08078	0
Ote100213460011	1	0	6.08078	0
Ote100074920181	1	0	6.08078	0
Ote100207270031	1	0	6.08078	0
Ote100217740141	1	0	6.08078	0
Ote100136840071	1	0	6.08078	0
Ote100004890062	1	0	6.08078	0
Ote100134810001	1	0	6.08078	0
Ote100025270011	1	0	6.08078	0
Ote100277380051	1	0	6.08078	0
Ote100032970031	1	0	6.33441	0
Ote100051170091	1	0	6.33441	0
Ote100247880151	1	0	6.33441	0
Ote100266930051	1	0	6.33441	0
Ote100263280031	1	0	6.33441	0
Ote100156310041	1	0	6.38934	0
Ote100058350011	1	0	6.38934	0
Ote100143110211	1	0	6.38934	0
Ote100022500001	1	0	6.38934	0
Ote100177170031	1	0	6.38934	0
Ote100004390021	1	0	6.38934	0
Ote100161490061	1	0	6.38934	0
Ote237868010011	1	0	6.58805	0
Ote100131690131	1	0	6.68498	0
Ote100177910001	1	0	6.72859	0
Ote100183750171	1	0	6.72859	0
Ote100181970021	1	0	6.80937	0
Ote100209950061	1	0	6.80937	0
Ote100069900201	1	0	6.80937	0
Ote100040200051	1	0	6.80937	0
Ote100274150011	1	0	6.80937	0
Ote100188140021	1	0	6.80937	0
Ote100128600061	1	0	6.80937	0
Ote100106890021	1	0	7.06785	0
Ote100230730011	1	0	7.06785	0
Ote100021220041	1	0	7.06785	0
Ote234036370001	1	0	7.06785	0
Ote100254700031	1	0	7.06785	0
Ote100223930111	1	0	7.06785	0
Ote100136530001	1	0	7.06785	0
Ote100091930191	1	0	7.06785	0
Ote100258970031	1	0	7.06785	0
Ote100000580011	1	0	7.06785	0
Ote100210770001	1	0	7.06785	0
Ote100187850071	1	0	7.06785	0
Ote100189530101	1	0	7.06785	0
Ote100277790081	1	0	7.44911	0
Ote100246430021	1	0	7.44911	0
Ote100235920061	1	0	7.44911	0
Ote234354780001	1	0	7.66559	0
Ote100186290201	1	0	7.66559	0
Ote100134460021	1	0	7.66559	0
Ote100197650051	1	0	7.66559	0
Ote100184910101	1	0	7.66559	0
Ote100229580141	1	0	7.66559	0
Ote100247990011	1	0	7.66559	0
Ote100078640051	1	0	7.66559	0
Ote100138230121	1	0	7.66559	0
Ote100068760031	1	0	7.66559	0
Ote100212790091	1	0	7.66559	0
Ote100241010061	1	0	7.66559	0
Ote100268870101	1	0	7.66559	0
Ote100154000021	1	0	7.66559	0
Ote100258500141	1	0	7.66559	0
Ote100133000001	1	0	7.66559	0
Ote100099110011	1	0	7.66559	0
Ote100227750031	1	0	7.66559	0
Ote100225080071	1	0	7.66559	0
Ote100256300071	1	0	7.66559	0
Ote100217740151	1	0	7.66559	0
Ote100166840121	1	0	7.66559	0
Ote100185100041	1	0	7.66559	0
Ote100046370061	1	0	7.66559	0
Ote100009641011	1	0	7.66559	0
Ote100135240021	1	0	7.66559	0
Ote100125730021	1	0	7.66559	0
Ote100014960051	1	0	7.66559	0
Ote100248030001	1	0	7.80129	0
Ote100130950131	1	0	7.80129	0
Ote236918810021	1	0	7.80129	0
Ote100203390001	1	0	7.80129	0
Ote100168810111	1	0	7.80129	0
Ote100231280171	1	0	7.80129	0
Ote100006390071	1	0	7.80129	0
Ote237134630021	1	0	7.80129	0
Ote100206260091	1	0	8.42003	0
Ote100249800151	1	0	8.42003	0
Ote100272910011	1	0	8.42003	0
Ote100263780131	1	0	8.42003	0
Ote100061840141	1	0	8.42003	0
Ote236637050001	1	0	9.41357	0
